# TIRTL-seq: Deep, quantitative, and affordable paired TCR repertoire sequencing

**DOI:** 10.1101/2024.09.16.613345

**Authors:** Mikhail V. Pogorelyy, Allison M. Kirk, Samir Adhikari, Anastasia A. Minervina, Balaji Sundararaman, Kasi Vegesana, David C. Brice, Zachary B. Scott, SJTRC Study Team, Paul G. Thomas

**Author notes:** these authors contributed equally (Mikhail V. Pogorelyy, Allison M. Kirk). SJTRC Study Team: Joshua Wolf^1^, Aditya Gaur^1^, James M. Hoffman^1^, Tomi Mori^1^, Li Tang^1^, Elaine I. Tuomanen^1^, Hana Hakim^1^, Randall T. Hayden^1^, Diego R. Hijano^1^, Kim J. Allison^1^, E. Kaitlynn Allen^1^, Walid Awad^1^, Resha Bajracharya^1^, Brandi L. Clark^1^, Lee-Ann Van de Velde^1^, Taylor L. Wilson^1^, Ronald H. Dallas^1^, Ashleigh Gowen^1^, Amanda Cole^1^, Jamie Russell-Bell^1^, Ashley Castellaw^1^, Chun-Yang Lin^1^, Maureen A. McGargill^1^, Richard J. Webby^1^, Gang Wu^1^.

## Abstract

ɑ/β T cells are key players in adaptive immunity. The specificity of T cells is determined by the sequences of the hypervariable T cell receptor (TCR) ɑ and β chains. Although bulk TCR sequencing offers a cost-effective approach for in-depth TCR repertoire profiling, it does not provide chain pairings, which are essential for determining T cell specificity. In contrast, single-cell TCR sequencing technologies produce paired chain data, but are limited in throughput to thousands of cells and are cost-prohibitive for cohort-scale studies.

Here, we present **TIRTL-seq (T**hroughput-**I**ntensive **R**apid **T**CR **L**ibrary **seq**uencing), a novel approach that generates ready-to-sequence TCR libraries from live cells in less than 7 hours. The protocol is optimized for use with non-contact liquid handlers in an automation-friendly 384-well plate format. Reaction volume miniaturization reduces library preparation costs to <$0.50 per well.

The core principle of TIRTL-seq is the parallel generation of hundreds of libraries providing multiple biological replicates from a single sample that allows precise inference of both frequencies of individual clones and TCR chain pairings from well-occurrence patterns. We demonstrate scalability of our approach up to 1 million unique paired ɑβTCR clonotypes corresponding to over 30 million T cells per sample at a cost of less than $2000. For a sample of 10 million cells the cost is ∼$200. We benchmarked TIRTL-seq against state-of-the-art 5’RACE bulk TCR-seq and 10x Genomics Chromium technologies on longitudinal samples. We show that TIRTL-seq is able to quantitatively identify expanding and contracting clonotypes between timepoints while providing accurate TCR chain pairings, including distinct temporal dynamics of SARS-CoV-2-specific and EBV-specific CD8+ T cell responses after infection. While clonal expansion was followed by sharp contraction for SARS-CoV-2 specific TCRs, EBV-specific TCRs remained stable once established.

The sequences of both ɑ and β TCR chains are essential for determining T cell specificity. As the field moves towards greater applications in diagnostics and immunotherapy that rely on TCR specificity, we anticipate that our scalable paired TCR sequencing methodology will be instrumental for collecting large paired-chain datasets and ultimately extracting therapeutically relevant information from the TCR repertoire.
