## Supplementary material for "TIRTL-seq: Deep, quantitative, and affordable paired TCR repertoire sequencing": SI Table 2

id	vb	jb	cdr3b_nt	cdr3b	va	ja	cdr3a_nt	cdr3a	pred_epitope	pred_HLA	log2FC_baseline_acute
GLC_TCR1	TRBV29-1	TRBJ1-2	TGCAGCTCCCAGGAGGGAGGCTATGGCTACACCTTC	CSSQEGGYGYTF	TRAV29/DV5	TRAJ42	TGTGCAGCAAGCGGAGGAAGCCAAGGAAATCTCATCTTT	CAASGGSQGNLIF	GLCTLVAML	A02:01	14.63826279
GLC_TCR2	TRBV14	TRBJ2-5	TGTGCCAGCAGCCAATCGCCAGGAGGGACCCAGTACTTC	CASSQSPGGTQYF	TRAV5	TRAJ3	TGTGCAGAGTACAGCAGTGCTTCCAAGATAATCTTT	CAEYSSASKIIF	GLCTLVAML	A02:01	10.99800897
RAK_TCR1	TRBV29-1	TRBJ1-1	TGCAGCTCGGGGGGTAACACTGAAGCTTTCTTT	CSSGGNTEAFF	TRAV13-1	TRAJ50	TGTGCAGCAATCGAAACCTCCTACGACAAGGTGATATTT	CAAIETSYDKVIF	RAKFKQLL	B08:01	13.57177387
RAK_TCR2	TRBV7-9	TRBJ2-7	TGTGCCAGCAGCTATTCATCCACCTCCTACGAGCAGTACTTC	CASSYSSTSYEQYF	TRAV13-1	TRAJ50	TGTGCAGCCCTGGAAACCTCCTACGACAAGGTGATATTT	CAALETSYDKVIF	RAKFKQLL	B08:01	9.400856271
SPR/LPR_TCR1	TRBV5-1	TRBJ2-1	TGCGCCAGCAGCTTGCGGGACCAGCCCTACAATGAGCAGTTCTTC	CASSLRDQPYNEQFF	TRAV5	TRAJ9	TGTGCAGAGAGGGGTGGAGGCTTCAAAACTATCTTT	CAERGGGFKTIF	SPRWYFYYL	B07:02	9.459913141
SPR/LPR_TCR2	TRBV5-1	TRBJ1-1	TGCGCCAGCAGCTTGGCAGGGGTCGATGCTTTCTTT	CASSLAGVDAFF	TRAV21	TRAJ31	TGTGCTGTGACTAACAATGCCAGACTCATGTTT	CAVTNNARLMF	SPRWYFYYL	B07:02	8.180769479
YLQ_TCR1	TRBV5-1	TRBJ2-2	TGCGCCACCGGGGAGCCGGACACCGGGGAGCTGTTTTTT	CATGEPDTGELFF	TRAV12-1	TRAJ43	TGTGTGGTGAACGAGTTGAATGACATGCGCTTT	CVVNELNDMRF	YLQPRTFLL	A02:01	5.127252604
YLQ_TCR2	TRBV30	TRBJ2-2	TGTGCCTGGCTCCGGGACTTAAACACCGGGGAGCTGTTTTTT	CAWLRDLNTGELFF	TRAV12-1	TRAJ26	TGTGTGGTGAACGGTAACTATGGTCAGAATTTTGTCTTT	CVVNGNYGQNFVF	YLQPRTFLL	A02:01	5.109170181
